# Typical hippocampal transcriptional response across estrous is dysregulated by *Cnih3* gene deletion

**DOI:** 10.1101/2022.04.11.487915

**Authors:** Bernard Mulvey, Hannah E. Frye, Tania Lintz, Stuart Fass, Eric Tycksen, Elliot C. Nelson, Jose A. Morón, Joseph D. Dougherty

**Affiliations:** Department of Genetics, Washington University School of Medicine, St. Louis, MO 63110, USA; Department of Psychiatry, Washington University School of Medicine, St. Louis, MO 63110, USA; Department of Anesthesiology, Washington University School of Medicine, St. Louis, MO 63110, USA; McDonnell Genome Institute, Washington University School of Medicine, St. Louis, MO 63110, USA

## Abstract

The hippocampus is a critical brain region for coordinating learning, memory, and behavior. In females, the estrous cycle alters these functions through steroid hormone activity, with well-characterized effects on cellular physiology and behavior. However, the molecular basis of these outcomes has not been systematically explored. Therefore, we profiled the transcriptome of dorsal hippocampi from female mice in each estrous cycle stage, and contrasted it with that of males. We identify only subtle sex differences in gene expression between the sexes on average, yet comparing males to individual estrous stages reveals up to thousands of genes deviating from male expression patterns at specific estrous stages. These estrous-responsive genes are especially enriched in gene markers of oligodendrocytes and the dentate gyrus, and in functional gene sets relating to estrogen response, potassium channels, and synaptic gene splicing. Next we profiled *Cnih3* knockouts across estrous to provide insight into their previously reported estrous-dependent phenotypes in hippocampal synaptic plasticity, composition, and learning and memory behaviors. Surprisingly, *Cnih3* knockouts showed far broader transcriptomic differences between estrous cycle stages and males. Moreover, *Cnih3* knockout drove subtle but extensive expression changes accenting sex differential expresssion at diestrus and estrus. Altogether, our profiling constitutes both a resource characterizing estrous-specific gene expression patterns in the adult hippocampus, which can provide insights into mechanisms of sex differential neuropsychiatric functions and dysfunctions, while also highlighting roles of *Cnih3* as a buffer against transcriptional effects of estrous and providing insights into the molecular mechanisms that may underlie estrous-dependent phenotypes with its loss.
