## Supplemental Table 1 for "Typical hippocampal transcriptional response across estrous is dysregulated by *Cnih3* gene deletion"

### Sheet: Sheet1
GTAC ID		Quant (ng)
ID	Sample	(ng)	RIN
106706	2021-11-01	667.8	8.9
106707	2021-12-01	413.7	8.9
106708	2021-12-02	512.4	8.5
106709	2021-12-03	432.6	8.6
106710	13-1	407.4	8.4
106711	14-4	567	8.6
106712	2021-02-01	420	8.4
106713	2021-02-02	445.2	8.4
106714	2592	592.2	8.8
106715	2593	529.2	8.8
106716	2021-03-01	359.1	8.3
106717	2021-03-02	342.3	8.4
106718	2021-03-03	317.1	8.7
106719	380-1	613.2	8.7
106720	380-4	558.6	8.9
106721	2021-05-01	413.7	8.5
106722	2021-05-02	329.7	8.9
106723	2021-05-03	346.5	8.6
106724	532	420	8.9
106725	548	537.6	8.9
106726	549	390.6	8.9
106727	569	504	8.6
106728	2021-06-01	424.2	8.6
106729	643	508.2	8.3
106730	644	537.6	8.6
106731	645	483	8.8
106732	2021-07-01	441	8.3
106733	2021-07-02	323.4	8.8
106734	2021-08-01	336	8.9
106735	2021-08-03	378	8.5
106736	2021-08-04	371.7	8.6
106737	2021-09-01	537.6	8.3
106738	2021-01-01	457.8	8.2
106739	2021-10-01	417.9	8.5
106740	2021-12-04	424.2	8.3
106741	2021-12-05	428.4	8.4
106742	14-1	352.8	8.7
106743	14-2	512.4	8.3
106744	14-3	474.6	8.5
106745	19-1	495.6	8.5
106746	1949	453.6	8.7
106747	1950	436.8	8.6
106748	2021-02-03	392.7	8.2
106749	20-2	369.6	8.7
106750	2015	298.2	8.4
106751	2016	466.2	8.5
106752	2018	325.5	8.2
106753	2052	470.4	8.3
106754	2128	287.7	8
106755	2129	417.9	8
106756	2589	558.6	8.5
106757	2590	709.8	8.7
106758	2591	533.4	8.6
106759	2021-04-01	453.6	7.9
106760	2021-05-04	413.7	8
106761	2021-08-02	415.8	7.6
